# EchinoDB: An update to the web-based application for genomic and transcriptomic data on echinoderms

**DOI:** 10.1101/2022.01.03.474134

**Authors:** Varnika Mittal, Robert W. Reid, Denis Jacob Machado, Vladimir Mashanov, Daniel A. Janies

## Abstract

Here we release a new version of EchinoDB (https://echinodb.uncc.edu). EchinoDB is a database of genomic and transcriptomic data on echinoderms. The initial database consisted of groups of 749,397 orthologous and paralogous transcripts arranged in orthoclusters by sequence similarity. The new version of EchinoDB includes RNA-seq data of the brittle star *Ophioderma brevispinum* and high-quality genomic assembly data of the green sea urchin *Lytechinus variegatus*. In addition, we enabled keyword searches for annotated data and installed an updated version of Sequenceserver to allow BLAST searches. The data are downloadable in FASTA format. The first version of EchinoDB appeared in 2016 and was implemented in GO on a local server. The new version has been updated using R Shiny to include new features and improvements in the application. Furthermore, EchinoDB now runs entirely in the cloud for increased reliability and scaling. EchinoDB enjoys a user base drawn from the fields of phylogenetics, developmental biology, genomics, physiology, neurobiology, and regeneration. As use cases, we illustrate how EchinoDB is used in discovering pathways and gene regulatory networks involved in the tissue regeneration process.
