## Supplemental Table 1 for "EchinoDB: An update to the web-based application for genomic and transcriptomic data on echinoderms"

Accession	Title
PRJNA779014	Ophioderma brevispinum isolate:Commercial purchase from MarineBiological Laboratory (Woods Hole, MA, USA). Genome sequencing
PRJNA300546	Lamberticrinus messingi Transcriptome or Gene expression
PRJNA299897	Ophiomastix wendtii Transcriptome or Gene expression
PRJNA299550	Psolus sp. RWR-2015 Transcriptome or Gene expression
PRJNA299551	Paelopatides Transcriptome or Gene expression
PRJNA299883	Pseudostichopus sp. RWR-2015 Transcriptome or Gene expression
PRJNA541449	Hexaploid Oat genome PacBio Reads
PRJNA299547	Arbacia punctulata Transcriptome or Gene expression
PRJNA299409	Peribolaster folliculatus Transcriptome or Gene expression
PRJNA299552	Abyssocucumis albatrossi Transcriptome or Gene expression
PRJNA299480	Psathyrometra fragilis Transcriptome or Gene expression
PRJNA299549	Dendraster excentricus Transcriptome or Gene expression
PRJNA299896	Stichopus chloronotus Transcriptome or Gene expression
PRJNA299890	Synapta maculata Transcriptome or Gene expression
PRJNA299888	Strongylocentrotus purpuratus Transcriptome or Gene expression
PRJNA299885	Synallactes chuni Transcriptome or Gene expression
PRJNA299884	Molpadia granulata Transcriptome or Gene expression
PRJNA299548	Eucidaris tribuloides Transcriptome or Gene expression
PRJNA299478	Promachocrinus kerguelensis Transcriptome or Gene expression
PRJNA299471	Isometra vivipara Transcriptome or Gene expression
PRJNA299469	Phrixometra nutrix Transcriptome or Gene expression
PRJNA299468	Cenolia trichoptera Transcriptome or Gene expression
PRJNA299466	Ptilometra australis Transcriptome or Gene expression
PRJNA299465	Democrinus brevis Transcriptome or Gene expression
PRJNA299464	Oligometra serripinna Transcriptome or Gene expression
PRJNA299418	Glabraster antarctica Transcriptome or Gene expression
PRJNA299398	Pteraster tesselatus Transcriptome or Gene expression
PRJNA299887	Ophioderma brevispina Transcriptome or Gene expression
PRJNA299412	Remaster gourdoni Transcriptome or Gene expression
PRJNA299326	Xyloplax sp. SIO-BIC E6809 Transcriptome or Gene expression
PRJNA299415	Henricia leviuscula Transcriptome or Gene expression
PRJNA299463	Odinella nutrix Transcriptome or Gene expression
PRJNA299406	Pisaster ochraceus Transcriptome or Gene expression
PRJNA299417	Astropecten duplicatus Transcriptome or Gene expression
PRJNA300370	Echinaster spinulosus Transcriptome or Gene expression
PRJNA299414	Luidia clathrata Transcriptome or Gene expression
PRJNA299420	Cheiraster hirsutus Transcriptome or Gene expression
PRJNA299898	Ophiothrix spiculata Transcriptome or Gene expression
PRJNA299886	Astrophyton muricatum Transcriptome or Gene expression
PRJNA299411	Labidiaster annulatus Transcriptome or Gene expression
PRJNA299419	Asteropsis carinifera Transcriptome or Gene expression
PRJNA170639	Vaccinium corymbosum strain:W8520 Genome sequencing
PRJNA322032	Ipomoea imperati Transcriptome or Gene expression
PRJNA299410	Psilaster charcoti Transcriptome or Gene expression
